# Unheeded SARS-CoV-2 proteins? A deep look into negative-sense RNA

**DOI:** 10.1101/2020.11.27.400788

**Authors:** Martin Bartas, Adriana Volná, Christopher A. Beaudoin, Ebbe Toftgaard Poulsen, Jiří Červeň, Václav Brázda, Vladimír Špunda, Tom L. Blundell, Petr Pečinka

## Abstract

SARS-CoV-2 is a novel positive-sense single-stranded RNA virus from the *Coronaviridae* family (genus *Betacoronavirus*), which has been established as causing the COVID-19 pandemic. The genome of SARS-CoV-2 is one of the largest among known RNA viruses, comprising of at least 26 known protein-coding loci. Studies thus far have outlined the coding capacity of the positive-sense strand of the SARS-CoV-2 genome, which can be used directly for protein translation. However, it has been recently shown that transcribed negative-sense viral RNA intermediates that arise during viral genome replication from positive-sense viruses can also code for proteins. No studies have yet explored the potential for negative-sense SARS-CoV-2 RNA intermediates to contain protein coding-loci. Thus, using sequence and structure-based bioinformatics methodologies, we have investigated the presence and validity of putative negative-sense ORFs (nsORFs) in the SARS-CoV-2 genome. Nine nsORFs were discovered to contain strong eukaryotic translation initiation signals and high codon adaptability scores, and several of the nsORFs were predicted to interact with RNA-binding proteins. Evolutionary conservation analyses indicated that some of the nsORFs are deeply conserved among related coronaviruses. Three-dimensional protein modelling revealed the presence of higher order folding among all putative SARS-CoV-2 nsORFs, and subsequent structural mimicry analyses suggest similarity of the nsORFs to DNA/RNA-binding proteins and proteins involved in immune signaling pathways. Altogether, these results suggest the potential existence of still undescribed SARS-CoV-2 proteins, which may play an important role in the viral lifecycle and COVID-19 pathogenesis.
