## Supplementary tables for "Unheeded SARS-CoV-2 proteins? A deep look into negative-sense RNA"

### Sheet: table_s1
Supplementary table 1: The TIS detection tools correlated well with the positive strand gene start sites
atgpr tool							tisrover tool						SARS-CoV-2 genes on positive-sense RNA
No.of ATGfrom 5'end	Reliability	Sequence	length	Start(bp)	Finish(bp)	potential gene		position	kozak	score	potential gene		genes	start	end
669	0.61	MADSNGTITVEELKKLLEQWNLVIGFLFLTWICLLQFAYANRNRFLYIIKLIFLWLLWPVTLACFVLAAVYRINWITGGIAIAMACLVGLMWLSYFIASFRLFARTRSMWSFNPETNILLNVPLHGTILTRPLLESELVIGAVILRGHLRIAGHHLGRCDIKDLPKEITVATSRTLSYYKLGASQRVAGDSGFAAYSRYRIGNYKLNTDHSSSSDNIALLVQ	222	26523	27188	M		26522	TAGCCATGGCAGA	0.973485	M		orf1ab	266	21555
696	0.34	MDPKISEMHPALRLVDPQIQLAVTRMENAVGRDQNNVGPKVYPIILRLGSPLSLNMARKTLNSLEDKAFQLTPIAVQMTKLATTEELPDEFVVVTVK	97	28284	28574	ORF9b		3947	ACAAGATGATAAG	0.886024			nsp1	266	805
695	0.33	MSDNGPQNQRNAPRITFGGPSDSTGSNQNGERSGARSKQRRPQGLPNNTASWFTALTQHGKEDLKFPRGQGVPINTNSSPDDQIGYYRRATRRIRGGDGKMKDLSPRWYFYYLGTGPEAGLPYGANKDGIIWVATEGALNTPKDHIGTRNPANNAAIVLQLPQGTTLPKGFYAEGSRGGSQASSRSSSRSRNSSRNSTPGSSRGTSPARMAGNGGDAALALLLLDRLNQLESKMSGKGQQQQGQTVTKKSAAEASKKPRQKRTATKAYNVTQAFGRRGPEQTQGNFGDQELIRQGTDYKHWPQIAQFAPSASAFFGMSRIGMEVTPSGTWLTYTGAIKLDDKDPNFKDQVILLNKHIDAYKTFPPTEPKKDKKKKADETQALPQRQKKQQTVTLLPAAD…	419	28274	29530	N		28900	CTAGAATGGCTGG	0.868627			nsp2	806	2719
326	0.32	MVPHISRQRLTKYTMADLVYALRHFDEGNCDTLKEILVTYNCCDDDYFNKKDWYDFVENPDILRVYANLGERVRQALLKTVQFCDAMRNAGIVGVLTLDNQDLNGNWYDFGDFIQTTPGSGVPVVDSYYSLLMPILTLTRALTAESHVDTDLTKPYIKWDLLKYDFTEERLKLFDRYFKYWDQTYHPNCVNCLDDRCILHCANFNVLFSTVFPPTSFGPLVRKIFVDGVPFVVSTGYHFRELGVVHNQDVNLHSSRLSFKELLVYAADPAMHAASGNLLLDKRTTCFSVAALTNNVAFQTVKPGNFNKDFYDFAVSKGFFKEGSSVELKHFFFAQDGNAAISDYDYYRYNLPTMCDIRQLLFVVEVVDKYFDCYDGGCINANQVIVNNLDKSAGFPFNK…	2595	13768	21552	pp1a		28273	CTAAAATGTCTGA	0.817108	N		nsp3	2720	8554
2	0.31	MESLVPGFNEKTHVQLSLPVLQVRDVLVRGFGDSVEEVLSEARQHLKDGTCGLVEVEKGVLPQLEQPYVFIKRSDARTAPHGHVMVELVAELEGIQYGRSGETLGVLVPHVGEIPVAYRKVLLRKNGNKGAGGHSYGADLKSFDLGDELGTDPYEDFQENWNTKHSSGVTRELMRELNGGAYTRYVDNNFCGPDGYPLECIKDLLARAGKASCTLSEQLDFIDTKRGVYCCREHEHEIAWYTERSEKSYELQTPFEIKLAKKFDTFNGECPNFVFPLNSIIKTIQPRVEKKKLDGFMGRIRSVYPVASPNECNQMCLSTLMKCDHCGETSWQTGDFVKATCEFCGTENLTKEGATTCGYLPQNAVVKIYCPACHNSEVGPEHSLAEYHNESGLKTILRK…	4405	266	13480	orf1ab		28448	TCAACATGGCAAG	0.791492			nsp4	8555	10054
686	0.31	MKFLVFLGIITTVAAFHQECSLQSCTQHQPYVVDDPCPIHFYSKWYIRVGARKSAPLIELCVDEAGSKSPIQYIDIGNYTVSCLPFTINCQEPKLGSLVVRCSFYEDFLEYHDVRVVLDFI	121	27894	28256	ORF8		3047	TCCAGATGAGGAT	0.777184			nsp5	10055	10972
706	0.29	MAGNGGDAALALLLLDRLNQLESKMSGKGQQQQGQTVTKKSAAEASKKPRQKRTATKAYNVTQAFGRRGPEQTQGNFGDQELIRQGTDYKHWPQIAQFAPSASAFFGMSRIGMEVTPSGTWLTYTGAIKLDDKDPNFKDQVILLNKHIDAYKTFPPTEPKKDKKKKADETQALPQRQKKQQTVTLLPAADLDDFSKQLQQSMSSADSTQA	210	28901	29530	...truncated version of N		28972	GCAAAATGTCTGG	0.758383			nsp6	10973	11842
569	0.23	MFLLTTKRTMFVFLVLLPLVSSQCVNLTTRTQLPPAYTNSFTRGVYYPDKVFRSSVLHSTQDLFLPFFSNVTWFHAIHVSGTNGTKRFDNPVLPFNDGVYFASTEKSNIIRGWIFGTTLDSKTQSLLIVNNATNVVIKVCEFQFCNDPFLGVYYHKNNKSWMESEFRVYSSANNCTFEYVSQPFLMDLEGKQGNFKNLREFVFKNIDGYFKIYSKHTPINLVRDLPQGFSALEPLVDLPIGINITRFQTLLALHRSYLTPGDSSSGWTAGAAAYYVGYLQPRTFLLKYNENGTITDAVDCALDPLSETKCTLKSFTVEKGIYQTSNFRVQPTESIVRFPNITNLCPFGEVFNATRFASVYAWNRKRISNCVADYSVLYNSASFSTFKCYGVSPTKLNDL…	1282	21536	25381	S		13210	CCAATATGGATCA	0.680591			nsp7	11843	12091
281	0.2	MLDNRATLQAIASEFSSLPSYAAFATAQEAYEQAVANGDSEVVLKKLKKSLNVAKSEFDRDAAMQRKLEKMADQAMTQMYKQARSEDKRAKVTSAMQTMLFTMLRKLDNDALNNIINNARDGCVPLNIIPLTTAAKLMVVIPDYNTYKNTCDGTTFTYASALWEIQQVVDADSKIVQLSEISMDNSPNLAWPLIVTALRANSAVKLQNNELSPVALRQMSCAAGTTQTACTDDNALAYYNTTKGGRFVLALLSDLQDLKWARFPKSDGTGTIYTELEPPCRFVTDTPKGPKVKYLYFIKGLNNLNRGMVLGSLAATVRLQAGNATEVPANSTVLSFCAFAVDAAKAYKDYLASGGQPITNCVKMLCTHTGTGQAITVTPEANMDQESFGGASCCLYCRC…	472	12065	13480			17961	GCATAATGTCTGA	0.610468			nsp8	12092	12685
210	0.19	MDTTSYREAACCHLAKALNDFSNSGSDVLYQPPQTSITSAVLQSGFRKMAFPSGKVEGCMVQVTCGTTTLNGLWLDDVVYCPRHVICTSEDMLNPNYEDLLIRKSNHNFLVQAGNVQLRVIGHSMQNCVLKLKVDTANPKTPKYKFVRIQPGQTFSVLACYNGSPSGVYQCAMRPNFTIKGSFLNGSCGSVGFNIDYDCVSFCYMHHMELPTGVHAGTDLEGNFYGPFVDRQTAQAAGTDTTITVNVLAWLYAAVINGDRWFLNRFTTTLNDFNLVAMKYNYEPLTQDHVDILGPLSAQTGIAVLDMCASLKELLQNGMNGRTILGSALLEDEFTPFDVVRQCSGVTFQSAVKRTIKGTHHWLLLTILTSLLVLVQSTQWSLFFFLYENAFLPFAMGII…	1185	9926	13480	some nsps		3841	TGGAAATGAAGAG	0.588096			nsp9	12686	13024
648	0.19	MDLFMRIFTIGTVTLKQGEIKDATPSDFVRATATIPIQASLPFGWLIVGVALLAVFQSASKIITLKKRWQLALSKGVHFVCNLLLLFVTVYSHLLLVAAGLEAPFLYLYALVYFLQSINFVRIIMRLWLCWKCRSKNPLLYDANYFLCWHTNCYDYCIPYNSVTSSIVITSGDGTTSPISEHDYQIGGYTEKWESGVKDCVVLHSYFTSDYYQLYSTQLSTDTGVEHVTFFIYNKIVDEPEEHVQIHTIDGSSGVVNPVMEPIYDEPTTTTSVPL	275	25393	26217	ORF3a		27755	ACAGAATGATTGA	0.564669	ORF7b		nsp10	13025	13441
234	0.18	MKYNYEPLTQDHVDILGPLSAQTGIAVLDMCASLKELLQNGMNGRTILGSALLEDEFTPFDVVRQCSGVTFQSAVKRTIKGTHHWLLLTILTSLLVLVQSTQWSLFFFLYENAFLPFAMGIIAMSAFAMMFVKHKHAFLCLFLLPSLATVAYFNMVYMPASWVMRIMTWLDMVDTSLSGFKLKDCVMYASAVVLLILMTARTVYDDGARRVWTLMNVLTLVYKVYYGNALDQAISMWALIISVTSNYSGVVTTVMFLARGIVFMCVEYCPIFFITGNTLQCIMLVYCFLGYFCTCYFGLFCLLNRYFRLTLGVYDYLVSTQEFRYMNSQGLLPPKNSIDAFKLNIKLLGVGGKPCIKVATVQSKMSDVKCTSVVLLSVLQQLRVESSSKLWAQCVQLHN…	908	10757	13480			3304	TAGAGATGGAACT	0.554689			nsp11	13442	13480
673	0.18	MASNFSLFCACCCLQNKLDHRWNCYRNGLSCRLDVAQLLHCFFQTVCAYAFHVVIQSRN	59	26693	26869			265	GTAAGATGGAGAG	0.531961	orf1ab		nsp12	13442,13468	13468,16236
682	0.18	MKIILFLALITLATCELYHYQECVRGTTVLLKEPCSSGTYEGNSPFHPLADNKFALTCFSTQFAFACPDGVKHVYQLRARSVSPKLFIRQEEVQELYSPIFLIVAAIVFITLCFTLKRKTE	121	27394	27756	ORF7a		28283	TGATAATGGACCC	0.516806			nsp13	16237	18039
279	0.17	MVSLLSVLLSMQGAVDINKLCEEMLDNRATLQAIASEFSSLPSYAAFATAQEAYEQAVANGDSEVVLKKLKKSLNVAKSEFDRDAAMQRKLEKMADQAMTQMYKQARSEDKRAKVTSAMQTMLFTMLRKLDNDALNNIINNARDGCVPLNIIPLTTAAKLMVVIPDYNTYKNTCDGTTFTYASALWEIQQVVDADSKIVQLSEISMDNSPNLAWPLIVTALRANSAVKLQNNELSPVALRQMSCAAGTTQTACTDDNALAYYNTTKGGRFVLALLSDLQDLKWARFPKSDGTGTIYTELEPPCRFVTDTPKGPKVKYLYFIKGLNNLNRGMVLGSLAATVRLQAGNATEVPANSTVLSFCAFAVDAAKAYKDYLASGGQPITNCVKMLCTHTGTGQAIT…	495	11996	13480			26771	TCGCAATGGCTTG	0.481485			nsp14	18040	19620
313	0.17	MLCTHTGTGQAITVTPEANMDQESFGGASCCLYCRCHIDHPNPKGFCDLKGKYVQIPTTCANDPVGFTLKNTVCTVCGMWKGYGCSCDQLREPMLQSADAQSFLNGFAV	109	13154	13480			5020	TGGACATGTCAAT	0.468187			nsp15	19621	20658
136	0.16	MSNLGMPSYCTGYREGYLNSTNVTIATYCTGSIPCSVCLSGLDSLDTYPSLETIQITISSFKWDLTAFGLVAEWFLAYILFTRFFYVLGLAAIMQLFFSYFAVHFISNSWLMWLIINLVQMAPISAMVRMYIFFASFYYVWKSYVHVVDGCNSSTCMMCYKRNRATRVECTTIVNGVRRSFYVYANGGKGFCKLHNWNCVNCDTFCAGSTFISDEVARDLSLQFKRPINPTDQSSYIVDSVTVKNGSIHLYFDKAGQKTYERHSLSHFVNLDNLRANNTKGSLPINVIVFDGKSKCEESSAKSASVYYSQLMCQPILLLDQALVSDVGDSAEVAVKMFDAYVNTFSSTFNVPMEKLKTLVATAEAELAKNVSLDNVLSTFISAARQGFVDSDVETKDVV…	2152	7025	13480			18183	AGGACATGACCTA	0.340879			nsp16	20659	21552
141	0.16	MQLFFSYFAVHFISNSWLMWLIINLVQMAPISAMVRMYIFFASFYYVWKSYVHVVDGCNSSTCMMCYKRNRATRVECTTIVNGVRRSFYVYANGGKGFCKLHNWNCVNCDTFCAGSTFISDEVARDLSLQFKRPINPTDQSSYIVDSVTVKNGSIHLYFDKAGQKTYERHSLSHFVNLDNLRANNTKGSLPINVIVFDGKSKCEESSAKSASVYYSQLMCQPILLLDQALVSDVGDSAEVAVKMFDAYVNTFSSTFNVPMEKLKTLVATAEAELAKNVSLDNVLSTFISAARQGFVDSDVETKDVVECLKLSHQSDIEVTGDSCNNYMLTYNKVENMTPRDLGACIDCSARHINAQVAKSHNIALIWNVKDFMSLSEQLRKQIRSAAKKNNLPFKLTCA…	2059	7304	13480			9925	GAGCAATGGATAC	0.3119			S	21563	25384
252	0.16	MVYMPASWVMRIMTWLDMVDTSLSGFKLKDCVMYASAVVLLILMTARTVYDDGARRVWTLMNVLTLVYKVYYGNALDQAISMWALIISVTSNYSGVVTTVMFLARGIVFMCVEYCPIFFITGNTLQCIMLVYCFLGYFCTCYFGLFCLLNRYFRLTLGVYDYLVSTQEFRYMNSQGLLPPKNSIDAFKLNIKLLGVGGKPCIKVATVQSKMSDVKCTSVVLLSVLQQLRVESSSKLWAQCVQLHNDILLAKDTTEAFEKMVSLLSVLLSMQGAVDINKLCEEMLDNRATLQAIASEFSSLPSYAAFATAQEAYEQAVANGDSEVVLKKLKKSLNVAKSEFDRDAAMQRKLEKMADQAMTQMYKQARSEDKRAKVTSAMQTMLFTMLRKLDNDALNNIIN…	754	11219	13480			8032	TTAAAATGTTTGA	0.273786			ORF3a	25393	26220
711	0.16	MSRIGMEVTPSGTWLTYTGAIKLDDKDPNFKDQVILLNKHIDAYKTFPPTEPKKDKKKKADETQALPQRQKKQQTVTLLPAADLDDFSKQLQQSMSSADSTQA	103	29222	29530			12985	GAGGTATGGTACT	0.217693			E	26245	26472
129	0.15	MAAYVDNSSLTIKKPNELSRVLGLKTLATHGLAAVNSVPWDTIANYAKPFLNKVVSTTTNIVTRCLNRVCTNYMPYFFTLLLQLCTFTRSTNSRIKASMPTTIAKNTVKSVGKFCLEASFNYLKSPNFSKLINIIIWFLLLSVCLGSLIYSTAALGVLMSNLGMPSYCTGYREGYLNSTNVTIATYCTGSIPCSVCLSGLDSLDTYPSLETIQITISSFKWDLTAFGLVAEWFLAYILFTRFFYVLGLAAIMQLFFSYFAVHFISNSWLMWLIINLVQMAPISAMVRMYIFFASFYYVWKSYVHVVDGCNSSTCMMCYKRNRATRVECTTIVNGVRRSFYVYANGGKGFCKLHNWNCVNCDTFCAGSTFISDEVARDLSLQFKRPINPTDQSSYIVDSV…	2310	6551	13480			11731	GATATATGAATTC	0.216147			M	26523	27191
449	0.15	MFLGTCRRCPAEIVDTVSALVYDNKLKAHKDKSAQCFKMFYKGVITHDVSSAINRPQIGVVREFLTRNPAWRKAVFISPYNSQNAVASKILGLPTQTVDSSQGSEYDYVIFTQTTETAHSCNVNRFNVAITRAKVGILCIMSDRDLYDKLQFTSLEIPRRNVATLQAENVTGLFKDCSKVITGLHPTQAPTHLSVDTKFKTEGLCVDIPGIPKDMTYRRLISMMGFKMNYQVNGYPNMFITREEAIRHVRAWIGFDVEGCHATREAVGTNLPLQLGFSTGVNLVAVPTGYVDTPNNTDFSRVSAKPPPGDQFKHLIPLMYKGLPWNVVRIKIVQMLSDTLKNLSDRVVFVLWAHGFELTSMKYFVKIGPERTCCLCDRRATCFSTASDTYACWHHSIGF…	1337	17542	21552			17520	GACTTATGAAAAC	0.215609			ORF6	27202	27387
577	0.15	MLLLKSVNFNFVMIHFWVFITTKTTKVGWKVSSEFILVRIIALLNMSLSLFLWTLKENRVISKILGNLCLRILMVILKYILSTRLLI	87	21936	22196			18981	AACACATGGTTGT	0.215601			ORF7a	27394	27759
676	0.15	MWSFNPETNILLNVPLHGTILTRPLLESELVIGAVILRGHLRIAGHHLGRCDIKDLPKEITVATSRTLSYYKLGASQRVAGDSGFAAYSRYRIGNYKLNTDHSSSSDNIALLVQ	114	26847	27188			3053	TGAGGATGAAGAA	0.20615			ORF7b	27756	27887
11	0.14	MRELNGGAYTRYVDNNFCGPDGYPLECIKDLLARAGKASCTLSEQLDFIDTKRGVYCCREHEHEIAWYTERSEKSYELQTPFEIKLAKKFDTFNGECPNFVFPLNSIIKTIQPRVEKKKLDGFMGRIRSVYPVASPNECNQMCLSTLMKCDHCGETSWQTGDFVKATCEFCGTENLTKEGATTCGYLPQNAVVKIYCPACHNSEVGPEHSLAEYHNESGLKTILRKGGRTIAFGGCVFSYVGCHNKCAYWVPRASANIGCNHTGVVGEGSEGLNDNLLEILQKEKVNINIVGDFKLNEEIAIILASFSASTSAFVETVKGLDYKAFKQIVESCGNFKVTKGKAKKGAWNIGEQKSILSPLYAFASEAARVVRSIFSRTLETAQNSVRVLQKAAITILDG…	4232	785	13480			15891	ATACAATGCTAGT	0.205246			ORF8	27894	28259
88	0.14	MPLGYVTHGLNLEEAARYMRSLKVPATVSVSSPDAVTAYNGYLTSSSKTPEEHFIETISLAGSYKDWSYSGQSTQLGIEFLKRGDKSVYYTSNPTTFHLDGEVITFDNLKTLLSLREVRTIKVFTTVDNINLHTQVVDMSMTYGQQFGPTYLDGADVTKIKPHNSHEGKTFYVLPNDDTLRVEAFEYYHTTDPSFLGRYMSALNHTKKWKYPQVNGLTSIKWADNNCYLATALLTLQQIELKFNPPALQDAYYRARAGEAANFCALILAYCNKTVGELGDVRETMSYLFQHANLDSCKRVLNVVCKTCGQQQTTLKGVEAVMYMGTLSYEQFKKGVQIPCTCGKQATKYLVQQESPFVMMSAPPAQYELKHGTFTCASEYTGNYQCGHYKHITSKETLY…	2958	4607	13480			13767	GTGACATGGTACC	0.200567	pp1a		N	28274	29533
143	0.14	MAPISAMVRMYIFFASFYYVWKSYVHVVDGCNSSTCMMCYKRNRATRVECTTIVNGVRRSFYVYANGGKGFCKLHNWNCVNCDTFCAGSTFISDEVARDLSLQFKRPINPTDQSSYIVDSVTVKNGSIHLYFDKAGQKTYERHSLSHFVNLDNLRANNTKGSLPINVIVFDGKSKCEESSAKSASVYYSQLMCQPILLLDQALVSDVGDSAEVAVKMFDAYVNTFSSTFNVPMEKLKTLVATAEAELAKNVSLDNVLSTFISAARQGFVDSDVETKDVVECLKLSHQSDIEVTGDSCNNYMLTYNKVENMTPRDLGACIDCSARHINAQVAKSHNIALIWNVKDFMSLSEQLRKQIRSAAKKNNLPFKLTCATTRQVVNVVTTKIALKGGKIVNNWLKQ…	2032	7385	13480			2629	GGCTTATGTTGCT	0.192587			ORF10	29558	29674
213	0.14	MAFPSGKVEGCMVQVTCGTTTLNGLWLDDVVYCPRHVICTSEDMLNPNYEDLLIRKSNHNFLVQAGNVQLRVIGHSMQNCVLKLKVDTANPKTPKYKFVRIQPGQTFSVLACYNGSPSGVYQCAMRPNFTIKGSFLNGSCGSVGFNIDYDCVSFCYMHHMELPTGVHAGTDLEGNFYGPFVDRQTAQAAGTDTTITVNVLAWLYAAVINGDRWFLNRFTTTLNDFNLVAMKYNYEPLTQDHVDILGPLSAQTGIAVLDMCASLKELLQNGMNGRTILGSALLEDEFTPFDVVRQCSGVTFQSAVKRTIKGTHHWLLLTILTSLLVLVQSTQWSLFFFLYENAFLPFAMGIIAMSAFAMMFVKHKHAFLCLFLLPSLATVAYFNMVYMPASWVMRIMTWL…	1137	10070	13480			12718	GACAGATGTCTTG	0.192219
217	0.14	MLNPNYEDLLIRKSNHNFLVQAGNVQLRVIGHSMQNCVLKLKVDTANPKTPKYKFVRIQPGQTFSVLACYNGSPSGVYQCAMRPNFTIKGSFLNGSCGSVGFNIDYDCVSFCYMHHMELPTGVHAGTDLEGNFYGPFVDRQTAQAAGTDTTITVNVLAWLYAAVINGDRWFLNRFTTTLNDFNLVAMKYNYEPLTQDHVDILGPLSAQTGIAVLDMCASLKELLQNGMNGRTILGSALLEDEFTPFDVVRQCSGVTFQSAVKRTIKGTHHWLLLTILTSLLVLVQSTQWSLFFFLYENAFLPFAMGIIAMSAFAMMFVKHKHAFLCLFLLPSLATVAYFNMVYMPASWVMRIMTWLDMVDTSLSGFKLKDCVMYASAVVLLILMTARTVYDDGARRVWT…	1094	10199	13480			14025	ATGCCATGCGAAA	0.182736
269	0.14	MFLARGIVFMCVEYCPIFFITGNTLQCIMLVYCFLGYFCTCYFGLFCLLNRYFRLTLGVYDYLVSTQEFRYMNSQGLLPPKNSIDAFKLNIKLLGVGGKPCIKVATVQSKMSDVKCTSVVLLSVLQQLRVESSSKLWAQCVQLHNDILLAKDTTEAFEKMVSLLSVLLSMQGAVDINKLCEEMLDNRATLQAIASEFSSLPSYAAFATAQEAYEQAVANGDSEVVLKKLKKSLNVAKSEFDRDAAMQRKLEKMADQAMTQMYKQARSEDKRAKVTSAMQTMLFTMLRKLDNDALNNIINNARDGCVPLNIIPLTTAAKLMVVIPDYNTYKNTCDGTTFTYASALWEIQQVVDADSKIVQLSEISMDNSPNLAWPLIVTALRANSAVKLQNNELSPVALR…	654	11519	13480			29221	TCGGAATGTCGCG	0.182574
273	0.14	MNSQGLLPPKNSIDAFKLNIKLLGVGGKPCIKVATVQSKMSDVKCTSVVLLSVLQQLRVESSSKLWAQCVQLHNDILLAKDTTEAFEKMVSLLSVLLSMQGAVDINKLCEEMLDNRATLQAIASEFSSLPSYAAFATAQEAYEQAVANGDSEVVLKKLKKSLNVAKSEFDRDAAMQRKLEKMADQAMTQMYKQARSEDKRAKVTSAMQTMLFTMLRKLDNDALNNIINNARDGCVPLNIIPLTTAAKLMVVIPDYNTYKNTCDGTTFTYASALWEIQQVVDADSKIVQLSEISMDNSPNLAWPLIVTALRANSAVKLQNNELSPVALRQMSCAAGTTQTACTDDNALAYYNTTKGGRFVLALLSDLQDLKWARFPKSDGTGTIYTELEPPCRFVTDTPK…	583	11732	13480			27201	AACAGATGTTTCA	0.179771	ORF6
275	0.14	MSDVKCTSVVLLSVLQQLRVESSSKLWAQCVQLHNDILLAKDTTEAFEKMVSLLSVLLSMQGAVDINKLCEEMLDNRATLQAIASEFSSLPSYAAFATAQEAYEQAVANGDSEVVLKKLKKSLNVAKSEFDRDAAMQRKLEKMADQAMTQMYKQARSEDKRAKVTSAMQTMLFTMLRKLDNDALNNIINNARDGCVPLNIIPLTTAAKLMVVIPDYNTYKNTCDGTTFTYASALWEIQQVVDADSKIVQLSEISMDNSPNLAWPLIVTALRANSAVKLQNNELSPVALRQMSCAAGTTQTACTDDNALAYYNTTKGGRFVLALLSDLQDLKWARFPKSDGTGTIYTELEPPCRFVTDTPKGPKVKYLYFIKGLNNLNRGMVLGSLAATVRLQAGNATEV…	544	11849	13480	maybe nsp7		28573	GTAAAATGAAAGA	0.153863
314	0.14	MDQESFGGASCCLYCRCHIDHPNPKGFCDLKGKYVQIPTTCANDPVGFTLKNTVCTVCGMWKGYGCSCDQLREPMLQSADAQSFLNGFAV	90	13211	13480			11848	CTAAAATGTCAGA	0.148813	maybe nsp7
460	0.14	MSDRDLYDKLQFTSLEIPRRNVATLQAENVTGLFKDCSKVITGLHPTQAPTHLSVDTKFKTEGLCVDIPGIPKDMTYRRLISMMGFKMNYQVNGYPNMFITREEAIRHVRAWIGFDVEGCHATREAVGTNLPLQLGFSTGVNLVAVPTGYVDTPNNTDFSRVSAKPPPGDQFKHLIPLMYKGLPWNVVRIKIVQMLSDTLKNLSDRVVFVLWAHGFELTSMKYFVKIGPERTCCLCDRRATCFSTASDTYACWHHSIGFDYVYNPFMIDVQQWGFTGNLQSNHDLYCQVHGNAHVASCDAIMTRCLAVHECFVKRVDWTIEYPIIGDELKINAACRKVQHMVVKAALLADKFPVLHDIGNPKAIKCVPQADVEWKFYDAQPCSDKAYKIEELFYSYATH…	1197	17962	21552			26185	TTATGATGAACCG	0.144869
609	0.14	MTKTSVDCTMYICGDSTECSNLLLQYGSFCTQLNRALTGIAVEQDKNTQEVFAQVKQIYKTPPIKDFGGFNFSQILPDPSKPSKRSFIEDLLFNKVTLADAGFIKQYGDCLGDIAARDLICAQKFNGLTVLPPLLTDEMIAQYTSALLAGTITSGWTFGAGAALQIPFAMQMAYRFNGIGVTQNVLYENQKLIANQFNSAIGKIQDSLSSTASALGKLQDVVNQNAQALNTLVKQLSSNFGAISSVLNDILSRLDKVEAEVQIDRLITGRLQSLQTYVTQQLIRAAEIRASANLAATKMSECVLGQSKRVDFCGKGYHLMSFPQSAPHGVVFLHVTYVPAQEKNFTTAPAICHDGKAHFPREGVFVSNGTHWFVTQRNFYEPQIITTDNTFVSGNCDVV…	543	23753	25381			10546	ACCATATGGAATT	0.143526
626	0.14	MSECVLGQSKRVDFCGKGYHLMSFPQSAPHGVVFLHVTYVPAQEKNFTTAPAICHDGKAHFPREGVFVSNGTHWFVTQRNFYEPQIITTDNTFVSGNCDVVIGIVNNTVYDPLQPELDSFKEELDKYFKNHTSPDVDLGDISGINASVVNIQKEIDRLNEVAKNLNESLIDLQELGKYEQYIKWPWYIWLGFIAGLIAIVMVTIMLCCMTSCCSCLKGCCSCGSCCKFDEDDSEPVLKGVKLHYT	245	24647	25381			24050	TGCAGATGCTGGC	0.136745
709	0.14	MSGKGQQQQGQTVTKKSAAEASKKPRQKRTATKAYNVTQAFGRRGPEQTQGNFGDQELIRQGTDYKHWPQIAQFAPSASAFFGMSRIGMEVTPSGTWLTYTGAIKLDDKDPNFKDQVILLNKHIDAYKTFPPTEPKKDKKKKADETQALPQRQKKQQTVTLLPAADLDDFSKQLQQSMSSADSTQA	186	28973	29530			4706	ACCTGATGCTGTT	0.134082
712	0.14	MEVTPSGTWLTYTGAIKLDDKDPNFKDQVILLNKHIDAYKTFPPTEPKKDKKKKADETQALPQRQKKQQTVTLLPAADLDDFSKQLQQSMSSADSTQA	98	29237	29530			28733	TAACAATGCTGCA	0.133473
95	0.13	MSMTYGQQFGPTYLDGADVTKIKPHNSHEGKTFYVLPNDDTLRVEAFEYYHTTDPSFLGRYMSALNHTKKWKYPQVNGLTSIKWADNNCYLATALLTLQQIELKFNPPALQDAYYRARAGEAANFCALILAYCNKTVGELGDVRETMSYLFQHANLDSCKRVLNVVCKTCGQQQTTLKGVEAVMYMGTLSYEQFKKGVQIPCTCGKQATKYLVQQESPFVMMSAPPAQYELKHGTFTCASEYTGNYQCGHYKHITSKETLYCIDGALLTKSSEYKGPITDVFYKENSYTTTIKPVTYKLDGVVCTEIDPKLDNYYKKDNSYFTEQPIDLVPNQPYPNASFDNFKFVCDNIKFADDLNQLTGYKKPASRELKVTFFPDLNGDVVAIDYKHYTPSFKKGAK…	2820	5021	13480			10198	AAGACATGCTTAA	0.133381
109	0.13	MSYLFQHANLDSCKRVLNVVCKTCGQQQTTLKGVEAVMYMGTLSYEQFKKGVQIPCTCGKQATKYLVQQESPFVMMSAPPAQYELKHGTFTCASEYTGNYQCGHYKHITSKETLYCIDGALLTKSSEYKGPITDVFYKENSYTTTIKPVTYKLDGVVCTEIDPKLDNYYKKDNSYFTEQPIDLVPNQPYPNASFDNFKFVCDNIKFADDLNQLTGYKKPASRELKVTFFPDLNGDVVAIDYKHYTPSFKKGAKLLHKPIVWHVNNATNKATYKPNTWCIRCLWSTKPVETSNSFDVLKSEDAQGMDNLACEDLKPVSEEVVENPTIQKDVLECNVKTTEVVGDIILKPANNSLKITEEVGHTDLMAAYVDNSSLTIKKPNELSRVLGLKTLATHGLAAV…	2674	5459	13480			2957	TTTAGATGAGTGG	0.13273
137	0.13	MPSYCTGYREGYLNSTNVTIATYCTGSIPCSVCLSGLDSLDTYPSLETIQITISSFKWDLTAFGLVAEWFLAYILFTRFFYVLGLAAIMQLFFSYFAVHFISNSWLMWLIINLVQMAPISAMVRMYIFFASFYYVWKSYVHVVDGCNSSTCMMCYKRNRATRVECTTIVNGVRRSFYVYANGGKGFCKLHNWNCVNCDTFCAGSTFISDEVARDLSLQFKRPINPTDQSSYIVDSVTVKNGSIHLYFDKAGQKTYERHSLSHFVNLDNLRANNTKGSLPINVIVFDGKSKCEESSAKSASVYYSQLMCQPILLLDQALVSDVGDSAEVAVKMFDAYVNTFSSTFNVPMEKLKTLVATAEAELAKNVSLDNVLSTFISAARQGFVDSDVETKDVVECLKL…	2147	7040	13480			2056	TTGTAATGGCCTA	0.132654
181	0.13	MSKHTDFSSEIIGYKAIDGGVTRDIASTDTCFANKHADFDTWFSQRGGSYTNDKACPLIAAVITREVGFVVPGLPGTILRTTNGDFLHFLPRVFSAVGNICYTPSKLIEYTDFATSACVLAAECTIFKDASGKPVPYCYDTNVLEGSVAYESLRPDTRYVLMDGSIIQFPNTYLEGSVRVVTTFDSEYCRHGTCERSEAGVCVSTSGRWVLNNDYYRSLPGVFCGVDAVNLLTNMFTPLIQPIGALDISASIVAGGIVAIVVTCLAYYFMRFRRAFGEYSHVVAFNTLLFLMSFTVLCLTPVYSFLPGVYSVIYLYLTFYLTNDVSFLAHIQWMVMFTPLVPFWITIAYIICISTKHFYWFFSNYLKRRVVFNGVSFSTFEEAALCTFLLNKEMYLKLR…	1610	8651	13480			14773	TCAGGATGGTAAT	0.128764
268	0.13	MWALIISVTSNYSGVVTTVMFLARGIVFMCVEYCPIFFITGNTLQCIMLVYCFLGYFCTCYFGLFCLLNRYFRLTLGVYDYLVSTQEFRYMNSQGLLPPKNSIDAFKLNIKLLGVGGKPCIKVATVQSKMSDVKCTSVVLLSVLQQLRVESSSKLWAQCVQLHNDILLAKDTTEAFEKMVSLLSVLLSMQGAVDINKLCEEMLDNRATLQAIASEFSSLPSYAAFATAQEAYEQAVANGDSEVVLKKLKKSLNVAKSEFDRDAAMQRKLEKMADQAMTQMYKQARSEDKRAKVTSAMQTMLFTMLRKLDNDALNNIINNARDGCVPLNIIPLTTAAKLMVVIPDYNTYKNTCDGTTFTYASALWEIQQVVDADSKIVQLSEISMDNSPNLAWPLIVTAL…	673	11462	13480			6370	AGGGAATGGATAA	0.125985
287	0.13	MQRKLEKMADQAMTQMYKQARSEDKRAKVTSAMQTMLFTMLRKLDNDALNNIINNARDGCVPLNIIPLTTAAKLMVVIPDYNTYKNTCDGTTFTYASALWEIQQVVDADSKIVQLSEISMDNSPNLAWPLIVTALRANSAVKLQNNELSPVALRQMSCAAGTTQTACTDDNALAYYNTTKGGRFVLALLSDLQDLKWARFPKSDGTGTIYTELEPPCRFVTDTPKGPKVKYLYFIKGLNNLNRGMVLGSLAATVRLQAGNATEVPANSTVLSFCAFAVDAAKAYKDYLASGGQPITNCVKMLCTHTGTGQAITVTPEANMDQESFGGASCCLYCRCHIDHPNPKGFCDLKGKYVQIPTTCANDPVGFTLKNTVCTVCGMWKGYGCSCDQLREPMLQSAD…	409	12254	13480			27893	CGAACATGAAATT	0.118846	ORF8
298	0.13	MVVIPDYNTYKNTCDGTTFTYASALWEIQQVVDADSKIVQLSEISMDNSPNLAWPLIVTALRANSAVKLQNNELSPVALRQMSCAAGTTQTACTDDNALAYYNTTKGGRFVLALLSDLQDLKWARFPKSDGTGTIYTELEPPCRFVTDTPKGPKVKYLYFIKGLNNLNRGMVLGSLAATVRLQAGNATEVPANSTVLSFCAFAVDAAKAYKDYLASGGQPITNCVKMLCTHTGTGQAITVTPEANMDQESFGGASCCLYCRCHIDHPNPKGFCDLKGKYVQIPTTCANDPVGFTLKNTVCTVCGMWKGYGCSCDQLREPMLQSADAQSFLNGFAV	335	12476	13480			21207	AGCTCATGGGACA	0.117273
452	0.13	MFYKGVITHDVSSAINRPQIGVVREFLTRNPAWRKAVFISPYNSQNAVASKILGLPTQTVDSSQGSEYDYVIFTQTTETAHSCNVNRFNVAITRAKVGILCIMSDRDLYDKLQFTSLEIPRRNVATLQAENVTGLFKDCSKVITGLHPTQAPTHLSVDTKFKTEGLCVDIPGIPKDMTYRRLISMMGFKMNYQVNGYPNMFITREEAIRHVRAWIGFDVEGCHATREAVGTNLPLQLGFSTGVNLVAVPTGYVDTPNNTDFSRVSAKPPPGDQFKHLIPLMYKGLPWNVVRIKIVQMLSDTLKNLSDRVVFVLWAHGFELTSMKYFVKIGPERTCCLCDRRATCFSTASDTYACWHHSIGFDYVYNPFMIDVQQWGFTGNLQSNHDLYCQVHGNAHVAS…	1299	17656	21552			20271	TAGCTATGGATGA	0.116784
616	0.13	MIAQYTSALLAGTITSGWTFGAGAALQIPFAMQMAYRFNGIGVTQNVLYENQKLIANQFNSAIGKIQDSLSSTASALGKLQDVVNQNAQALNTLVKQLSSNFGAISSVLNDILSRLDKVEAEVQIDRLITGRLQSLQTYVTQQLIRAAEIRASANLAATKMSECVLGQSKRVDFCGKGYHLMSFPQSAPHGVVFLHVTYVPAQEKNFTTAPAICHDGKAHFPREGVFVSNGTHWFVTQRNFYEPQIITTDNTFVSGNCDVVIGIVNNTVYDPLQPELDSFKEELDKYFKNHTSPDVDLGDISGINASVVNIQKEIDRLNEVAKNLNESLIDLQELGKYEQYIKWPWYIWLGFIAGLIAIVMVTIMLCCMTSCCSCLKGCCSCGSCCKFDEDDSEPVLKG…	405	24167	25381			10756	TGGCTATGAAGTA	0.113326
654	0.13	MRLWLCWKCRSKNPLLYDANYFLCWHTNCYDYCIPYNSVTSSIVITSGDGTTSPISEHDYQIGGYTEKWESGVKDCVVLHSYFTSDYYQLYSTQLSTDTGVEHVTFFIYNKIVDEPEEHVQIHTIDGSSGVVNPVMEPIYDEPTTTTSVPL	151	25765	26217			2014	ATGCTATGATGTT	0.104418
675	0.13	MWLSYFIASFRLFARTRSMWSFNPETNILLNVPLHGTILTRPLLESELVIGAVILRGHLRIAGHHLGRCDIKDLPKEITVATSRTLSYYKLGASQRVAGDSGFAAYSRYRIGNYKLNTDHSSSSDNIALLVQ	132	26793	27188			25392	AACTTATGGATTT	0.102864	ORF3a
705	0.13	MLQSCYNFLKEQHCQKASTQKGAEAAVKPLLVPHHVVATVQEIQLQAAVGELLLLEWLAMAVMLLLLCCCLTD	73	28734	28952	*ORF9c		26182	AATTTATGATGAA	0.100947
						*got this sequence from https://elifesciences.org/articles/59633

### Sheet: table_s2
Supplementary table S2: Detailed HMI-PRED results
nsORF	human_protein	human_protein_name	human_protein_pdb	template_interface	mimicked_ppi	i_s_for_modelled_hmi	i_sc_template_ppi	structure	Total #
nsORF7	DYN1_HUMAN	Dynamin-1	6dlvf	6dlvcf	DYN1_HUMAN - DYN1_HUMAN	-5.851	-7.955	View	47
nsORF7	GCST_HUMAN	Aminomethyltransferase, mitochondrial	1wsrB	1wsrAB	GCST_HUMAN - GCST_HUMAN	-8.43	-11.19	View
nsORF7	AA2AR_HUMAN	Adenosine receptor A2a	5g53A	5g53AC	AA2AR_HUMAN - GNAS2_HUMAN	-8.336	-12.569	View
nsORF7	PH4H_HUMAN	Phenylalanine-4-hydroxylase	2pahB	2pahAB	PH4H_HUMAN - PH4H_HUMAN	-7.809	-8.662	View
nsORF7	CDY2_HUMAN	Testis-specific chromodomain protein Y 2	2fw2F	2fw2AF	CDY2_HUMAN - CDY2_HUMAN	-5.505	-3.996	View
nsORF7	PSD13_HUMAN	26S proteasome non-ATPase regulatory subunit 13	5t0ha	5t0hZa	PSD13_HUMAN - PSMD7_HUMAN	-5.892	-15.618	View
nsORF7	VINC_HUMAN	Vinculin	1rkeA	1rkeAB	VINC_HUMAN - VINC_HUMAN	-7.975	-22.623	View
nsORF7	DDR1_HUMAN	Epithelial discoidin domain-containing receptor 1	5fdxA	5fdxAB	DDR1_HUMAN - DDR1_HUMAN	-9.194	-10.87	View
nsORF7	VINC_HUMAN	Vinculin	4ehpA	4ehpAB	VINC_HUMAN - CTNA1_HUMAN	-5.747	-37.465	View
nsORF7	NR4A1_HUMAN	Nuclear receptor subfamily 4 group A member 1	3v3eB	3v3eAB	NR4A1_HUMAN - NR4A1_HUMAN	-7.019	-12.22	View
nsORF7	NR4A1_HUMAN	Nuclear receptor subfamily 4 group A member 1	2qw4B	2qw4BD	NR4A1_HUMAN - NR4A1_HUMAN	-7.56	-6.378	View
nsORF7	PSA5_HUMAN	Proteasome subunit alpha type-5	4r67u	4r673u	PSA5_HUMAN - PSB5_HUMAN	-5.012	N/A	View
nsORF7	VINC_HUMAN	Vinculin	2ibfA	2ibfAD	VINC_HUMAN - IPAA_SHIFL	-6.756	-10.378	View
nsORF7	UBC_HUMAN	Polyubiquitin-C	5h07A	5h07AD	UBC_HUMAN - TNIP2_HUMAN	-7.84	-9.354	View
nsORF7	RM15_HUMAN	39S ribosomal protein L15, mitochondrial	3j7yM	3j7yMp	RM15_HUMAN - ICT1_HUMAN	-5.213	-5.467	View
nsORF7	PSA5_HUMAN	Proteasome subunit alpha type-5	6avoH	6avoCH	PSA5_HUMAN - PSB8_HUMAN	-5.146	-5.926	View
nsORF7	CASP8_HUMAN	Caspase-8	5l08H	5l08HI	CASP8_HUMAN - CASP8_HUMAN	-7.596	-5.807	View
nsORF7	CSN7A_HUMAN	COP9 signalosome complex subunit 7a	4d10G	4d10FG	CSN7A_HUMAN - CSN6_HUMAN	-6.712	-30.332	View
nsORF7	RAC1_HUMAN	Ras-related C3 botulinum toxin substrate 1	1i4dD	1i4dAD	RAC1_HUMAN - ARFP2_HUMAN	-5.828	-8.363	View
nsORF7	PAPS1_HUMAN	Bifunctional 3'-phosphoadenosine 5'-phosphosulfate synthase 1	2peyB	2peyAB	PAPS1_HUMAN - PAPS1_HUMAN	-9.132	-17.578	View
nsORF7	VINC_HUMAN	Vinculin	5l0dD	5l0dBD	VINC_HUMAN - VINC_HUMAN	-5.472	-5.644	View
nsORF7	CSF3_HUMAN	Granulocyte colony-stimulating factor	1rhgC	1rhgBC	CSF3_HUMAN - CSF3_HUMAN	-6.824	-9.307	View
nsORF7	TOB1_HUMAN	Protein Tob1	2z15C	2z15BC	TOB1_HUMAN - TOB1_HUMAN	-6.609	-7.6	View
nsORF7	CSF1_HUMAN	Macrophage colony-stimulating factor 1	4adfG	4adfGS	CSF1_HUMAN - CSF1_HUMAN	-6.017	-6.619	View
nsORF7	NDUB9_HUMAN	NADH dehydrogenase [ubiquinone] 1 beta subcomplex subunit 9	5xtcp	5xtcop	NDUB9_HUMAN - NDUB4_HUMAN	-6.191	-3.181	View
nsORF7	NPTN_HUMAN	Neuroplastin	6a69B	6a69AB	NPTN_HUMAN - AT2B1_HUMAN	-6.019	-14.688	View
nsORF7	SHRPN_HUMAN	Sharpin	4emoD	4emoAD	SHRPN_HUMAN - SHRPN_HUMAN	-5.155	-10.621	View
nsORF7	MAVS_HUMAN	Mitochondrial antiviral-signaling protein	2ms7A	2ms7AN	MAVS_HUMAN - MAVS_HUMAN	-5.219	-6.464	View
nsORF7	EPHB2_HUMAN	Ephrin type-B receptor 2	1b4fB	1b4fAB	EPHB2_HUMAN - EPHB2_HUMAN	-7.428	-10.907	View
nsORF7	NU4LM_HUMAN	NADH-ubiquinone oxidoreductase chain 4L	5xtck	5xtcjk	NU4LM_HUMAN - NU3M_HUMAN	-6.339	-5.465	View
nsORF7	GGA3_HUMAN	ADP-ribosylation factor-binding protein GGA3	1wr6B	1wr6AB	GGA3_HUMAN - GGA3_HUMAN	-6.283	-8.759	View
nsORF7	NUP58_HUMAN	Nucleoporin p58/p45	4jo7A	4jo7AB	NUP58_HUMAN - NUP54_HUMAN	-10.087	-16.496	View
nsORF7	T2FA_HUMAN	General transcription factor IIF subunit 1	1j2xA	1j2xAB	T2FA_HUMAN - CTDP1_HUMAN	-5.552	-10.851	View
nsORF7	VIME_HUMAN	Vimentin	5whfE	5whfEH	VIME_HUMAN - VIME_HUMAN	-5.304	-5.247	View
nsORF7	SUV91_HUMAN	Histone-lysine N-methyltransferase SUV39H1	3mtsC	3mtsBC	SUV91_HUMAN - SUV91_HUMAN	-6.628	-10.095	View
nsORF7	NDUA3_HUMAN	NADH dehydrogenase [ubiquinone] 1 alpha subcomplex subunit 3	5xtcU	5xtcUs	NDUA3_HUMAN - NU1M_HUMAN	-7.684	-10.401	View
nsORF7	ACTN2_HUMAN	Alpha-actinin-2	1h8bA	1h8bAB	ACTN2_HUMAN - O97791_RABIT	-7.082	-12.985	View
nsORF7	BOREA_HUMAN	Borealin	2qfaB	2qfaBC	BOREA_HUMAN - INCE_HUMAN	-6.465	-15.027	View
nsORF7	NDUB3_HUMAN	NADH dehydrogenase [ubiquinone] 1 beta subcomplex subunit 3	5xtcZ	5xtcYZ	NDUB3_HUMAN - NDUB2_HUMAN	-10.638	-13.322	View
nsORF7	BOREA_HUMAN	Borealin	2raxF	2raxBF	BOREA_HUMAN - BOREA_HUMAN	-6.002	-9.785	View
nsORF7	RABE1_HUMAN	Rab GTPase-binding effector protein 1	1tu3G	1tu3FG	RABE1_HUMAN - RABE1_HUMAN	-5.149	-23.487	View
nsORF7	A4_HUMAN	Amyloid-beta A4 protein	2lohA	2lohAB	A4_HUMAN - A4_HUMAN	-9.073	-9.397	View
nsORF7	STK3_HUMAN	Serine/threonine-protein kinase 3	3wwsD	3wwsCD	STK3_HUMAN - STK3_HUMAN	-7.278	-19.845	View
nsORF7	ASH2L_HUMAN	Set1/Ash2 histone methyltransferase complex subunit ASH2	4riqX	4riqXZ	ASH2L_HUMAN - DPY30_HUMAN	-5.864	-7.314	View
nsORF7	LPXN_HUMAN	Leupaxin	4xefB	4xefAB	LPXN_HUMAN - FAK2_HUMAN	-8.679	-8.768	View
nsORF7	AHNK_HUMAN	Neuroblast differentiation-associated protein AHNAK	4hrgC	4hrgAC	AHNK_HUMAN - S10AA_HUMAN	-8.001	-11.186	View
nsORF7	PAXI_HUMAN	Paxillin	3gm1E	3gm1AE	PAXI_HUMAN - FAK2_HUMAN	-5.327	-7.667	View
nsORF2	SYRC_HUMAN	Arginine--tRNA ligase, cytoplasmic	4r3zB	4r3zAB	SYRC_HUMAN - AIMP1_HUMAN	-11.109	-12.167	View	16
nsORF2	RBBP7_HUMAN	Histone-binding protein RBBP7	3cfsB	3cfsBE	RBBP7_HUMAN - H4_HUMAN	-6.744	-11.305	View
nsORF2	MID51_HUMAN	Mitochondrial dynamics protein MID51	5x9cB	5x9cAB	MID51_HUMAN - MID51_HUMAN	-7.147	-9.59	View
nsORF2	KINH_HUMAN	Kinesin-1 heavy chain	4hnaK	4hnaBK	KINH_HUMAN - D0VWY9_SHEEP	-7.028	-5.175	View
nsORF2	TSN_HUMAN	Translin	1j1jA	1j1jAD	TSN_HUMAN - TSN_HUMAN	-6.273	-7.593	View
nsORF2	RORG_HUMAN	Nuclear receptor ROR-gamma	5k3lD	5k3lBD	RORG_HUMAN - RORG_HUMAN	-6.692	-8.258	View
nsORF2	COL11_HUMAN	Collectin-11	4ymdF	4ymdEF	COL11_HUMAN - COL11_HUMAN	-8.674	-11.241	View
nsORF2	PRC1_HUMAN	Protein regulator of cytokinesis 1	5kmgP	5kmgBP	PRC1_HUMAN - TBB_PIG	-5.297	-5.664	View
nsORF2	BCL6_HUMAN	B-cell lymphoma 6 protein	3bimH	3bimBH	BCL6_HUMAN - BCL6_HUMAN	-8.952	-7.878	View
nsORF2	S10AC_HUMAN	Protein S100-A12	2wcfC	2wcfBC	S10AC_HUMAN - S10AC_HUMAN	-5.612	-1.167	View
nsORF2	ID2_HUMAN	DNA-binding protein inhibitor ID-2	4ayaA	4ayaAB	ID2_HUMAN - ID2_HUMAN	-8.328	-29.989	View
nsORF2	OPTN_HUMAN	Optineurin	5eoaA	5eoaAD	OPTN_HUMAN - TBK1_HUMAN	-5.577	-18.867	View
nsORF2	VIME_HUMAN	Vimentin	3kltD	3kltCD	VIME_HUMAN - VIME_HUMAN	-7.136	-11.356	View
nsORF2	KGP1_HUMAN	cGMP-dependent protein kinase 1	4r4lB	4r4lBC	KGP1_HUMAN - KGP1_HUMAN	-7.22	-9.844	View
nsORF2	RASF5_HUMAN	Ras association domain-containing protein 5	4lgdH	4lgdDH	RASF5_HUMAN - STK3_HUMAN	-5.89	-10.26	View
nsORF2	A4_HUMAN	Amyloid-beta A4 protein	2lz4B	2lz4AB	A4_HUMAN - A4_HUMAN	-5.85	-5.292	View
nsORF9	AT2B1_HUMAN	Plasma membrane calcium-transporting ATPase 1	6a69A	6a69AB	AT2B1_HUMAN - NPTN_HUMAN	-5.351	-14.688	View	34
nsORF9	KLOTB_HUMAN	Beta-klotho	5wi9A	5wi9AB	KLOTB_HUMAN - KLOTB_HUMAN	-7.105	-6.38	View
nsORF9	GALE_HUMAN	UDP-glucose 4-epimerase	1ek6B	1ek6AB	GALE_HUMAN - GALE_HUMAN	-5.288	-18.457	View
nsORF9	GBP1_HUMAN	Guanylate-binding protein 1	2d4hB	2d4hAB	GBP1_HUMAN - GBP1_HUMAN	-5.533	-6.941	View
nsORF9	I13R1_HUMAN	Interleukin-13 receptor subunit alpha-1	3bpnC	3bpnAC	I13R1_HUMAN - IL4_HUMAN	-6.47	-9.954	View
nsORF9	CLYBL_HUMAN	Citramalyl-CoA lyase, mitochondrial	5vxsB	5vxsAB	CLYBL_HUMAN - CLYBL_HUMAN	-5.018	-12.979	View
nsORF9	THB_HUMAN	Thyroid hormone receptor beta	1n46A	1n46AB	THB_HUMAN - THB_HUMAN	-7.071	-8.464	View
nsORF9	NU107_HUMAN	Nuclear pore complex protein Nup107	3cqcA	3cqcAB	NU107_HUMAN - NU133_HUMAN	-5.97	-22.301	View
nsORF9	PSA7_HUMAN	Proteasome subunit alpha type-7	5leyQ	5leyQX	PSA7_HUMAN - PSB2_HUMAN	-7.226	-4.933	View
nsORF9	MB211_HUMAN	Putative nucleotidyltransferase MAB21L1	5eogD	5eogDF	MB211_HUMAN - MB211_HUMAN	-5.246	-6.639	View
nsORF9	INAR1_HUMAN	Interferon alpha/beta receptor 1	3se3A	3se3AB	INAR1_HUMAN - IFNA2_HUMAN	-5.272	-10.101	View
nsORF9	RAC1_HUMAN	Ras-related C3 botulinum toxin substrate 1	1i4dD	1i4dAD	RAC1_HUMAN - ARFP2_HUMAN	-7.461	-8.363	View
nsORF9	RAB7A_HUMAN	Ras-related protein Rab-7a	1yhnA	1yhnAB	RAB7A_HUMAN - RILP_HUMAN	-6.641	-7.353	View
nsORF9	INAR2_HUMAN	Interferon alpha/beta receptor 2	3se4C	3se4BC	INAR2_HUMAN - IFNW1_HUMAN	-7.31	-13.342	View
nsORF9	LTC4S_HUMAN	Leukotriene C4 synthase	2pnoA	2pnoAB	LTC4S_HUMAN - LTC4S_HUMAN	-6.955	-14.664	View
nsORF9	SHRM2_HUMAN	Protein Shroom2	5f5pG	5f5pEG	SHRM2_HUMAN - ROCK1_HUMAN	-9.432	-11.339	View
nsORF9	CSF3_HUMAN	Granulocyte colony-stimulating factor	1rhgC	1rhgBC	CSF3_HUMAN - CSF3_HUMAN	-8.563	-9.307	View
nsORF9	AKT3_HUMAN	RAC-gamma serine/threonine-protein kinase	2x18F	2x18FH	AKT3_HUMAN - AKT3_HUMAN	-5.051	-7.626	View
nsORF9	TIF1A_HUMAN	Transcription intermediary factor 1-alpha	2yynB	2yynBD	TIF1A_HUMAN - TIF1A_HUMAN	-5.074	-6.005	View
nsORF9	SCN5A_HUMAN	Sodium channel protein type 5 subunit alpha	4ovnJ	4ovnFJ	SCN5A_HUMAN - SCN5A_HUMAN	-6.676	-3.747	View
nsORF9	PLEK_HUMAN	Pleckstrin	1zm0B	1zm0AB	PLEK_HUMAN - PLEK_HUMAN	-5.778	-9.196	View
nsORF9	PLK4_HUMAN	Serine/threonine-protein kinase PLK4	4yypA	4yypAB	PLK4_HUMAN - STIL_HUMAN	-9.355	-14.472	View
nsORF9	PSF1_HUMAN	DNA replication complex GINS protein PSF1	2ehoB	2ehoAB	PSF1_HUMAN - SLD5_HUMAN	-5.012	-23.343	View
nsORF9	EPHB2_HUMAN	Ephrin type-B receptor 2	1b4fA	1b4fAB	EPHB2_HUMAN - EPHB2_HUMAN	-6.015	-10.907	View
nsORF9	NEMO_HUMAN	NF-kappa-B essential modulator	3brvD	3brvAD	NEMO_HUMAN - IKKB_HUMAN	-7.402	-18.088	View
nsORF9	RASF5_HUMAN	Ras association domain-containing protein 5	4oh8B	4oh8AB	RASF5_HUMAN - STK4_HUMAN	-6.745	-23.65	View
nsORF9	BOREA_HUMAN	Borealin	2raxB	2raxAB	BOREA_HUMAN - BIRC5_HUMAN	-7.076	-22.966	View
nsORF9	NUP54_HUMAN	Nucleoporin p54	4jnuD	4jnuBD	NUP54_HUMAN - NUP54_HUMAN	-8.53	-10.261	View
nsORF9	KCNQ1_HUMAN	Potassium voltage-gated channel subfamily KQT member 1	3bj4B	3bj4AB	KCNQ1_HUMAN - KCNQ1_HUMAN	-7.523	-14.446	View
nsORF9	MYPT1_HUMAN	Protein phosphatase 1 regulatory subunit 12A	5huzB	5huzAB	MYPT1_HUMAN - MYPT1_HUMAN	-10.499	-12.668	View
nsORF9	NTRK1_HUMAN	High affinity nerve growth factor receptor	2n90B	2n90AB	NTRK1_HUMAN - NTRK1_HUMAN	-6.28	-4.477	View
nsORF9	HNRPC_HUMAN	Heterogeneous nuclear ribonucleoproteins C1/C2	1txpD	1txpAD	HNRPC_HUMAN - HNRPC_HUMAN	-8.083	-12.575	View
nsORF9	P73_HUMAN	Tumor protein p73	2nb1B	2nb1AB	P73_HUMAN - P63_HUMAN	-5.293	-8.063	View
nsORF9	OREX_HUMAN	Orexin	1uvqC	1uvqAC	OREX_HUMAN - E9PMV2_HUMAN	-6.291	-14.466
nsORF9_glyc	CTNB1_HUMAN	Catenin beta-1	1g3jA	1g3jAC	CTNB1_HUMAN - CTNB1_HUMAN	-6.831	-5.884	View	21
nsORF9_glyc	GTR3_HUMAN	Solute carrier family 2, facilitated glucose transporter member 3	5c65B	5c65AB	GTR3_HUMAN - GTR3_HUMAN	-6.107	-8.55	View
nsORF9_glyc	NR4A1_HUMAN	Nuclear receptor subfamily 4 group A member 1	3v3eB	3v3eAB	NR4A1_HUMAN - NR4A1_HUMAN	-5.23	-12.22	View
nsORF9_glyc	MB211_HUMAN	Putative nucleotidyltransferase MAB21L1	5eogD	5eogDF	MB211_HUMAN - MB211_HUMAN	-6.535	-6.639	View
nsORF9_glyc	PDC10_HUMAN	Programmed cell death protein 10	4tvqC	4tvqCE	PDC10_HUMAN - CCM2_HUMAN	-7.076	-12.75	View
nsORF9_glyc	INAR1_HUMAN	Interferon alpha/beta receptor 1	3se3A	3se3AB	INAR1_HUMAN - IFNA2_HUMAN	-5.03	-10.101	View
nsORF9_glyc	RAC1_HUMAN	Ras-related C3 botulinum toxin substrate 1	1i4dD	1i4dAD	RAC1_HUMAN - ARFP2_HUMAN	-8.391	-8.363	View
nsORF9_glyc	INAR2_HUMAN	Interferon alpha/beta receptor 2	3se4C	3se4BC	INAR2_HUMAN - IFNW1_HUMAN	-5.714	-13.342	View
nsORF9_glyc	RNF31_HUMAN	E3 ubiquitin-protein ligase RNF31	4p0aC	4p0aAC	RNF31_HUMAN - RNF31_HUMAN	-5.07	-8.663	View
nsORF9_glyc	SHRM2_HUMAN	Protein Shroom2	5f5pG	5f5pEG	SHRM2_HUMAN - ROCK1_HUMAN	-8.871	-11.339	View
nsORF9_glyc	RAB6A_HUMAN	Ras-related protein Rab-6A	3cwzA	3cwzAB	RAB6A_HUMAN - DEN5A_MOUSE	-5.104	-3.019	View
nsORF9_glyc	APBB1_HUMAN	Amyloid-beta A4 precursor protein-binding family B member 1	3dxcC	3dxcAC	APBB1_HUMAN - APBB1_HUMAN	-6.332	-9.367	View
nsORF9_glyc	B2CL1_HUMAN	Bcl-2-like protein 1	4z9vA	4z9vAC	B2CL1_HUMAN - TCTP_HUMAN	-5.605	-18.385	View
nsORF9_glyc	TIF1A_HUMAN	Transcription intermediary factor 1-alpha	2yynB	2yynBD	TIF1A_HUMAN - TIF1A_HUMAN	-7.33	-6.005	View
nsORF9_glyc	BRDT_HUMAN	Bromodomain testis-specific protein	2rfjC	2rfjAC	BRDT_HUMAN - BRDT_HUMAN	-5.528	-11.736	View
nsORF9_glyc	SPART_HUMAN	Spartin	4u7iA	4u7iAB	SPART_HUMAN - IST1_HUMAN	-6.403	-16.857	View
nsORF9_glyc	EPHB2_HUMAN	Ephrin type-B receptor 2	1b4fB	1b4fAB	EPHB2_HUMAN - EPHB2_HUMAN	-7.608	-10.907	View
nsORF9_glyc	PPLA_HUMAN	Cardiac phospholamban	1zllE	1zllAE	PPLA_HUMAN - PPLA_HUMAN	-6.037	-6.158	View
nsORF9_glyc	NUP54_HUMAN	Nucleoporin p54	4jnvA	4jnvAD	NUP54_HUMAN - NUP54_HUMAN	-11.527	-11.962	View
nsORF9_glyc	HNRPC_HUMAN	Heterogeneous nuclear ribonucleoproteins C1/C2	1txpD	1txpAD	HNRPC_HUMAN - HNRPC_HUMAN	-6.081	-12.575	View
nsORF9_glyc	BRMS1_HUMAN	Breast cancer metastasis-suppressor 1	4auvD	4auvAD	BRMS1_HUMAN - BRMS1_HUMAN	-6.742	-6.522	View
nsORF4	NU4M_HUMAN	NADH-ubiquinone oxidoreductase chain 4	5xtcr	5xtcdr	NU4M_HUMAN - NDUBA_HUMAN	-5.053	-4.33	View	18
nsORF4	PH4H_HUMAN	Phenylalanine-4-hydroxylase	2pahB	2pahAB	PH4H_HUMAN - PH4H_HUMAN	-7.365	-8.662	View
nsORF4	CSN5_HUMAN	COP9 signalosome complex subunit 5	4d10E	4d10EH	CSN5_HUMAN - CSN8_HUMAN	-7.796	-9.324	View
nsORF4	RM03_HUMAN	39S ribosomal protein L3, mitochondrial	3j7yE	3j7yEO	RM03_HUMAN - RM17_HUMAN	-5.513	-5.793	View
nsORF4	PSA5_HUMAN	Proteasome subunit alpha type-5	4r67u	4r673u	PSA5_HUMAN - PSB5_HUMAN	-5.557	N/A	View
nsORF4	VINC_HUMAN	Vinculin	1syqA	1syqAB	VINC_HUMAN - TLN1_HUMAN	-6.356	-27.907	View
nsORF4	RAB6A_HUMAN	Ras-related protein Rab-6A	3bbpA	3bbpAE	RAB6A_HUMAN - GCC2_HUMAN	-6.135	-4.85	View
nsORF4	UB2G2_HUMAN	Ubiquitin-conjugating enzyme E2 G2	2lxpA	2lxpAB	UB2G2_HUMAN - AMFR_HUMAN	-7.007	-12.189	View
nsORF4	AXIN1_HUMAN	Axin-1	1emuA	1emuAB	AXIN1_HUMAN - APC_HUMAN	-5.994	-13.585	View
nsORF4	BRPF1_HUMAN	Peregrin	2x4xA	2x4xAG	BRPF1_HUMAN - BRPF1_HUMAN	-5.093	-5.658	View
nsORF4	FAK2_HUMAN	Protein-tyrosine kinase 2-beta	4r32A	4r32AC	FAK2_HUMAN - PAXI_CHICK	-5.611	-9.543	View
nsORF4	REV1_HUMAN	DNA repair protein REV1	2lsiA	2lsiAB	REV1_HUMAN - POLK_HUMAN	-5.943	-11.534	View
nsORF4	MDM2_HUMAN	E3 ubiquitin-protein ligase Mdm2	3iuxC	3iuxAC	MDM2_HUMAN - MDM2_HUMAN	-6.661	-6.284	View
nsORF4	BIRC3_HUMAN	Baculoviral IAP repeat-containing protein 3	3m0dD	3m0dCD	BIRC3_HUMAN - TRAF1_HUMAN	-5.508	-7.49	View
nsORF4	PLMN_HUMAN	Plasminogen	1i5kA	1i5kAC	PLMN_HUMAN - PAM_STRPY	-6.498	-8.767	View
nsORF4	TRI63_HUMAN	E3 ubiquitin-protein ligase TRIM63	4m3lC	4m3lCD	TRI63_HUMAN - TRI63_HUMAN	-5.538	-5.198	View
nsORF4	BOREA_HUMAN	Borealin	2raxB	2raxAB	BOREA_HUMAN - BIRC5_HUMAN	-9.307	-22.966	View
nsORF4	RABX5_HUMAN	Rab5 GDP/GTP exchange factor	2c7nK	2c7nIK	RABX5_HUMAN - RABX5_HUMAN	-5.479	-4.043	View

### Sheet: table_1
		Table 1
		nsORF	Frame	Identity to Kozak rule (A/GXXATGG)	Start (bp)	Finish (bp)	Length (nuc/aa)	ATGpr score	TISrover score	CAI
		nsORF1	2	AXXATGc	562	694	132 / 44	0.1	0.860831	0.717
		nsORF2	2	tXXATGt	2899	3097	198 / 66	0.06	0.008059	0.712
		nsORF3	3	cXXATGa	5792	5975	183 / 61	0.09	0.028471	0.693
		nsORF4	2	tXXATGa	6466	6703	237 / 79	0.16	0.102197	0.806
		nsORF5	1	AXXATGa	8865	9057	192 / 64	0.09	0.194263	0.654
		nsORF6	1	GXXATGt	10047	10188	141 / 47	0.11	0.90898	0.739
		nsORF7	3	AXXATGt	23414	23714	300 / 100	0.22	0.014653	0.682
		nsORF8	1	cXXATGa	29211	29385	174 / 58	0.14	0.231612	0.705
		nsORF9	2	AXXATGG	29236	29479	243 / 81	0.47	0.889432	0.776

### Sheet: table_2
		Table 2
							Selected RUPEE Hits
		nsORF	Isoelectric Point	NetNGlyc Residue #	NetOGlyc Residue #	# HMI-PRED Hits	Superfamily	Structure Name	PDB (chain)	TM-score
		nsORF1	12			0	Homeodomain-like	T-cell leukemia homeobox protein 2	3a03(a)	0.51
							Histone-fold	Histone h4	4z2m(h)	0.5
							FF domain	Formin-binding protein 3	2cqn(a1)	0.49
		nsORF2	9.78		3,8,12,21	16	UBA-like	Ubiquitin carboxyl-terminal hydrolase 5	2dag(a1)	0.39
							Insulin-like	Insulin-like growth factor II	1igl(a)	0.35
		nsORF3	8.61		14,29,29,31,32,33,34,44,50	0	RING/U-box	E3 ubiquitin-protein ligase AMFR	2lxp(c)	0.36
							Viral DNA-binding domain	Regulatory protein E2 from human papillomavirus	1f9f(b1)	0.35
		nsORF4	9.46			18	A DNA-binding domain in eukaryotic transcription factors	Mouse MafG	1k1v(a)	0.53
							Phosphoprotein XD domain	RNA polymerase alpha from measles virus	2k9d(a)	0.42
		nsORF5	11	25,38		0	YegP-like	nmb1088 protein from neisseria meningitidis	3bid(f2)	0.44
							Complement control module/SCR domain	Complement receptor type 1	2mcz(a2)	0.41
							Signal recognition particle (SRP) complex	Signal recognition particle 9 kDa protein	1ry1(c)	0.4
							Scorpion toxin-like	Hongotoxin 1	1hly(a)	0.36
		nsORF6	6			0	WW domain	NEDD4-like E3 ubiquitin-protein ligase WWP1	2op7(a)	0.34
							Immunoglobulin	Obscurin	2edf(a1)	0.31
		nsORF7	7.71			47	PX domain	Sorting nexin-17	3foga(1)	0.46
							Histone-fold	Histone h4	3nqu(b)	0.45
		nsORF8	7.87			0	Bowman-Birk inhibitor, BBI	Bowman-birk type proteinase inhibitor	2iln(i)	0.38
							Complement control module/SCR domain	Complement control protein from vaccinia virus	1rid(b3)	0.34
		nsORF9	9.22	51		21	GAT-like domain	ADP-ribosylation factor binding protein GGA1	1x79(a)	0.65
							MIT domain	Vacuolar protein sorting-associating protein 4B	2jqh(a)	0.56
							BAG domain	BAG-family molecular chaperone regulator-4	1m62(a1)	0.56
							tRNA-binding arm	Staphylococcus aureus femA	1lrz(a)	0.54
							S15/NS1 RNA-binding domain	Nonstructural protein 1 from influenza virus	1ns1(a)	0.53
